# Transcriptional plasticity of fast core chromosomes governs establishment of a fungal pathogen on evolutionarily distant plant lineages

**DOI:** 10.1101/2025.03.27.645276

**Authors:** Vidha Srivastava, Siddharth Kaushik L S, Naga Jyothi Pullagurla, Bernd Zechmann, Antonio Di Pietro, Debabrata Laha, Amey Redkar

## Abstract

The Fusarium oxysporum (Fo) species complex encompasses a diverse range of filamentous plant pathogens, some of which provoke systemic infections in angiosperms, leading to vascular wilt disease. Current understanding of the Fo pathogenicity mechanisms is primarily centered on vascular plants, where individual isolates of Fo exhibit contrasting lifestyles across the endophyte-pathogen continuum on different host species. Although, Fo isolates were recently shown to cause disease on the non-vascular liverwort Marchantia polymorpha (Mp), the transcriptional control of Fo effectors during infection of this bryophytic host is largely unknown. Here, we took a comparative transcriptomic approach to ask how different Fo isolates with contrasting interaction outcomes on angiosperms (pathogenic versus endophytic) adapt to a distantly related plant lineage lacking xylem. We found that the core effector complement encoded on genomic regions shared across all Fo isolates are actively transcribed in Mp, whereas effectors encoded on lineage-specific (LS) genomic regions that contribute towards host-specific pathogenicity in angiosperms are not. Moreover, we observed enhanced transcriptional activation of effector clusters located on the three highly syntenic fast core chromosomes during growth on Mp, as well as divergent lineages and lifestyles, suggesting a conserved role in plant associations. Loss of a compatibility-associated effector encoded in a core effector cluster led to misregulation of other effectors in core clusters. Our findings reveal an unexpected role of fast core chromosomes in determining compatibility of Fo across a broad spectrum of plant lineages and establishes evolutionarily conserved gene networks essential for fungus-plant associations.
