## Supplemental Tables for "Transcriptional plasticity of fast core chromosomes governs establishment of a fungal pathogen on evolutionarily distant plant lineages": Supplementary_Table_3.xlsx

### Sheet: Effector Clusters
Supplementary Table 3. Clusters in Fol & Fo47 expressed during plant colonization
Clusters in Fol expressed during M. polymorpha colonization
S. No.	Gene ID	Orientation	Expression value	Chromosome number	Start site	End site	Protein type
1	FOXG_01351	+	5.76893	1	5780218	5781775	hypothetical protein
	FOXG_01352	-	14.2524	1	5781758	5782958	hypothetical protein
2	FOXG_02505	+	3.77977	5	4450949	4452498	CMGC/SRPK protein kinase
	FOXG_02506	-	12.7601	5	4451950	4454192	hypothetical protein
	FOXG_02507	-	4.0377	5	4455872	4457578	hypothetical protein
	FOXG_02508	-	3.42482	5	4458358	4459830	hypothetical protein
3	FOXG_09599	-	8.5133	11	627357	629029	hypothetical protein
	FOXG_09600	-	12.5373	11	629812	630613	hypothetical protein
	FOXG_09601	+	7.38136	11	631146	632808	hypothetical protein
4	FOXG_09605	+	4.67856	11	640460	640987	hypothetical protein
	FOXG_09606	-	11.8521	11	641159	643643	hypothetical protein
5	FOXG_09893	-	10.0401	11	1404947	1406395	hypothetical protein
	FOXG_09894	+	9.06612	11	1407013	1408828	hypothetical protein
	FOXG_09895	-	3.43483	11	1408528	1410329	hypothetical protein
6	FOXG_10708	+	5.32494	7	4023180	4025016	hypothetical protein
	FOXG_10709	+	2.68883	7	4025259	4026583	alcohol dehydrogenase
	FOXG_10710	+	4.71976	7	4027375	4028712	hypothetical protein
	FOXG_10711	-	7.02205	7	4029084	4031450	primary-amine oxidase
	FOXG_10712	+	3.81136	7	4031815	4035206	hypothetical protein
	FOXG_10713	-	3.35883	7	4035492	4039717	Ca2+-transporting ATPase
7	FOXG_11735	-	6.68375	10	2296987	2300597	beta-galactosidase
	FOXG_11736	-	11.5251	10	2300941	2302519	hypothetical protein
	FOXG_11737	-	2.01823	10	2304108	2306064	hypothetical protein
8	FOXG_11739	-	17.57	10	2306490	2309091	pectate lyase plyB
	FOXG_11740	+	17.621	10	2311189	2313266	hypothetical protein
	FOXG_11741	+	5.74448	10	2314506	2315737	hypothetical protein
	FOXG_11742	+	5.017	10	2316167	2317995	hypothetical protein
	FOXG_11743	-	5.42127	10	2317453	2319099	hypothetical protein
	FOXG_11744	+	13.2497	10	2321090	2323186	hypothetical protein
	FOXG_11745	-	10.1103	10	2323196	2323935	hypothetical protein
9	FOXG_12329	+	14.7171	13	1181837	1184671	hypothetical protein
	FOXG_12330	-	12.1598	13	1186747	1188172	hypothetical protein
10	FOXG_12933	-	9.6335	9	2908518	2911097	dipeptidyl-peptidase 4
	FOXG_12934	-	3.64667	9	2912140	2915779	hypothetical protein
	FOXG_12935	-	13.8123	9	2916215	2917430	arabinogalactan endo-1,4-beta-galactosidase
11	FOXG_13004	-	14.2484	9	3109955	3111051	hypothetical protein
	FOXG_13005	+	13.8181	9	3111626	3112480	hypothetical protein
	FOXG_13006	+	2.69757	9	3114270	3116741	hypothetical protein
	FOXG_13007	+	8.2424	9	3118081	3120018	hypothetical protein
12	FOXG_13191	+	10.2139	12	340500	342527	hypothetical protein
	FOXG_13192	-	12.0804	12	342432	345185	hypothetical protein
13	FOXG_13198	-	6.20636	12	361192	362775	hypothetical protein
	FOXG_13199	-	13.9191	12	363881	366148	hypothetical protein
	FOXG_13200	-	9.3858	12	366768	368139	hypothetical protein
	FOXG_13201	+	9.72409	12	368658	370415	oxalate decarboxylase
14	FOXG_13405	-	13.9719	12	881786	884975	hypothetical protein
	FOXG_13406	+	10.0494	12	885700	887033	enoyl-CoA hydratase
	FOXG_13407	-	6.7218	12	888177	889361	hypothetical protein
	FOXG_13408	+	2.00838	12	890666	893111	hypothetical protein
	FOXG_13409	-	12.2857	12	893225	894889	hypothetical protein
	FOXG_13410	+	8.14985	12	895614	897008	hypothetical protein
	FOXG_13411	-	2.89262	12	896836	899058	hypothetical protein
	FOXG_13412	+	9.75059	12	899358	900697	hypothetical protein
	FOXG_13413	+	6.73618	12	900871	902207	hypothetical protein
	FOXG_13414	+	9.06485	12	902551	904320	hypothetical protein
	FOXG_13415	+	16.5963	12	905958	907511	endoglucanase type F
15	FOXG_13417	+	10.7088	12	911610	913107	hypothetical protein
	FOXG_13418	+	7.99048	12	913712	917977	hypothetical protein
	FOXG_13419	+	6.20052	12	918824	920444	hypothetical protein
	FOXG_13420	-	4.24334	12	920527	922226	hypothetical protein
16	FOXG_13487	-	8.98733	12	1082976	1084619	hypothetical protein
	FOXG_13488	+	12.3858	12	1084852	1086744	hypothetical protein
	FOXG_13489	-	4.58731	12	1086739	1087977	hypothetical protein
17	FOXG_15434	+	12.1178	5	728360	729791	Pectinesterase
	FOXG_15435	+	12.0604	5	730315	731540	Hypothetical protein
18	FOXG_15807	-	2.45615	8	3838382	3839735	sarcosine oxidase
	FOXG_15808	+	10.0551	8	3840583	3842116	hypothetical protein
	FOXG_15809	+	4.55081	8	3843694	3845592	hypothetical protein
	FOXG_15810	-	3.04659	8	3846027	3847760	hypothetical protein
19	FOXG_16902	+	11.426	13	1659082	1660659	alpha-N-arabinofuranosidase B
	FOXG_16903	-	5.92975	13	1660654	1662451	transmembrane protein
20	FOXG_16906	-	3.23817	13	1680648	1682490	gluconolactonase
	FOXG_16907	+	5.2095	13	1683239	1684949	hypothetical protein
	FOXG_16908	+	2.57451	13	1685171	1686707	hypothetical protein
	FOXG_16909	+	14.0187	13	1687015	1688783	hypothetical protein
21	FOXG_16914	+	8.79224	14	1701352	1701930	hypothetical protein
	FOXG_16915	-	13.2763	14	1701827	1703395	hypothetical protein
	FOXG_16916	+	4.61375	14	1704398	1706161	hypothetical protein
22	FOXG_20610	+	4.0106	10	2532677	2533501	hypothetical protein
	FOXG_20611	-	13.3351	10	2533536	2534855	hypothetical protein
23	FOXG_11986	-	9.66687	13	303,148	305,843	choline dehydrogenase
	FOXG_11987	-	7.99547	13	306354	308,136	hypothetical protein
	FOXG_11988	+	7.92965	13	309,159	310,808	hypothetical protein
Clusters in Fol expressed during S. lycoperiscum colonization
S. No.	Gene ID	Orientation	Expression value	Chromosome number	Start site	End site	Protein type
1	FOXG_05750	+	9.62464	2	533465	534262	hypothetical protein
	FOXG_05751	-	12.7546	2	534449	536438	hypothetical protein
	FOXG_05752	+	8.44947	2	536917	537777	hypothetical protein
2	FOXG_19112	+	16.2739	2	538255	539386	hypothetical protein
	FOXG_05753	+	6.9934	2	540026	541235	hypothetical protein
	FOXG_05754	+	8.54412	2	541253	541742	hypothetical protein
	FOXG_05755	+	9.88294	2	542323	543075	hypothetical protein
3	FOXG_09570	-	2.59165	11	547754	550469	sialidase-1
	FOXG_09571	-	5.47441	11	551670	554793	beta-glucosidase
4	FOXG_09599	-	15.2949	11	627357	629029	hypothetical protein
	FOXG_09600	-	18.4142	11	629812	630613	hypothetical protein
	FOXG_09601	+	16.1488	11	631146	632808	hypothetical protein
5	FOXG_09628	-	3.03176	11	701428	703978	hypothetical protein
	FOXG_09629	-	8.85085	11	705136	706951	hypothetical protein
6	FOXG_09631	+	6.06124	11	709481	710404	hypothetical protein
	FOXG_09633	-	9.51026	11	712020	713219	hypothetical protein
7	FOXG_10728	+	5.34897	7	4086045	4087201	pectate lyase E
	FOXG_10729	-	7.29085	7	4087185	4088445	hypothetical protein
8	FOXG_10745	-	9.96063	7	4136878	4138151	hypothetical protein
	FOXG_10746	+	3.28059	7	4139322	4142132	acid phosphatase
9	FOXG_13405	-	8.95208	12	881786	884975	hypothetical protein
	FOXG_13406	+	10.0454	12	885700	887033	enoyl-CoA hydratase
	FOXG_13407	-	9.67273	12	888177	889361	hypothetical protein
	FOXG_13408	+	2.56823	12	890666	893111	hypothetical protein
	FOXG_13409	-	7.06089	12	893225	894889	hypothetical protein
	FOXG_13410	+	3.81393	12	895614	897008	hypothetical protein
10	FOXG_13414	+	4.34641	12	902551	904320	hypothetical protein
	FOXG_13415	+	13.636	12	905958	907511	endoglucanase type F
11	FOXG_16416	_	15.4336	14	1466695	1467393	hypothetical protein
	FOXG_16417	+	11.1288	14	1469507	1471135	hypothetical protein
12	FOXG_16600	+	10	11	327059	327923	hypothetical protein
	FOXG_16603	-	10.6815	11	329791	331893	hypothetical protein
13	FOXG_16901	+	2.95845	13	1657104	1658548	hypothetical protein
	FOXG_16902	+	10.8787	13	1659082	1660659	alpha-N-arabinofuranosidase B
	FOXG_16903	-	2.5215	13	1660654	1662451	transmemebrane protein
14	FOXG_16907	+	3.16419	13	1683239	1684949	hypothetical protein
	FOXG_16908	+	5.4132	13	1685171	1686707	hypothetical protein
	FOXG_16909	+	12.2793	13	1687015	1688783	hypothetical protein
	FOXG_16910	-	7.9843	13	1688914	1691398	hypothetical protein
15	FOXG_16914	+	10.1358	14	1701352	1701930	hypothetical protein
	FOXG_16915	-	13.2324	14	1701827	1703395	hypothetical protein
16	FOXG_16924	+	4.62831	13	1723714	1726946	hypothetical protein
	FOXG_16926	+	9.67421	13	1728868	1729816	hypothetical protein
	FOXG_16927	-	4.65412	13	1729891	1731942	hypothetical protein
17	FOXG_17453	+	7.84227	14	1264908	1268093	squalene-hopene cyclase
	FOXG_17454	-	7.42333	14	1267208	1268020	hypothetical protein
	FOXG_17455	+	13.0317	14	1268555	1270503	hypothetical protein
	FOXG_17456	-	7.93831	14	1270904	1271872	hypothetical protein
18	FOXG_11986	-	6.35594	13	303148	305843	choline dehydrogenase
	FOXG_11987	-	4.35101	13	306354	308136	hypothetical protein
	FOXG_11988	+	4.95425	13	309159	310808	hypothetical protein
Clusters in Fol expressed during S. lycoperiscum and M. polymorpha colonization
S. No.	Gene ID	Orientation	Expression value (M. polymorpha)	Expression value (S. lycopersicum)	Chromosome	Start site	End site
1	FOXG_09599	-	8.5133	15.2949	11	627357	629029
	FOXG_09600	-	12.5373	18.4142	11	629812	630613
	FOXG_09601	+	7.38136	16.1488	11	631146	632808
2	FOXG_13405	-	13.9719	8.95208	12	881786	884975
	FOXG_13406	+	10.0494	10.0454	12	885700	887033
	FOXG_13407	-	6.7218	9.67273	12	888177	889361
	FOXG_13408	+	2.00838	2.56823	12	890666	893111
	FOXG_13409	-	12.2857	7.06089	12	893225	894889
	FOXG_13410	+	8.14985	3.81393	12	895614	897008
3	FOXG_13414	+	4.34641	9.06485	12	902551	904320
	FOXG_13415	+	13.636	16.5963	12	905958	907511
4	FOXG_16902	+	11.426	10.8787	13	1659082	1660659
	FOXG_16903	-	5.92975	2.5215	13	1660654	1662451
5	FOXG_16907	+	5.2095	3.16419	13	1683239	1684949
	FOXG_16908	+	2.57451	5.4132	13	1685171	1686707
	FOXG_16909	+	14.0187	12.2793	13	1687015	1688783
6	FOXG_16914	+	8.79224	10.1358	14	1701352	1701930
	FOXG_16915	-	13.2763	13.2324	14	1701827	1703395
7	FOXG_11986	-	9.66687	6.35594	13	303148	305843
	FOXG_11987	-	7.99547	4.35101	13	306354	308136
	FOXG_11988	+	7.92965	4.95425	13	309159	310808
Predicted To Be Secretory (SignalP)
