## Supplemental Tables for "Transcriptional plasticity of fast core chromosomes governs establishment of a fungal pathogen on evolutionarily distant plant lineages": Supplementary_Table_4.xlsx

### Sheet: Sheet1
Supplementary Table 4: Clusters in Fo47 expressed during M. polymorpha colonization
S. No.	Gene ID	Orientation	Chromosome	Start Site	End Site	Expression value (M. polymorpha)
1	FOBCDRAFT_232712	+	10	1696099	1696834	16.4057
	FOBCDRAFT_280454	-	10	1693845	1695507	10.7658
2	FOBCDRAFT_245163	-	11	1350699	1354124	13.2102
	FOBCDRAFT_265434	+	11	1355083	1356189	12.4042
	FOBCDRAFT_170659	-	11	1357064	1358624	10.1712
3	FOBCDRAFT_254068	+	11	1370054	1373385	7.69969
	FOBCDRAFT_265442	+	11	1375139	1376423	16.7824
4	FOBCDRAFT_324692	-	12	583331	584867	8.46406
	FOBCDRAFT_265807	+	12	581554	583330	2.47916
5	FOBCDRAFT_193807	+	12	1970750	1973056	10.482
	FOBCDRAFT_325087	+	12	1968161	1969896	10.7862
	FOBCDRAFT_287357	-	12	1965522	1967002	7.24881
Predicted To Be Secretory (SignalP)
