## Supplemental Tables for "Transcriptional plasticity of fast core chromosomes governs establishment of a fungal pathogen on evolutionarily distant plant lineages": Supplementary_Table_5.xlsx

### Sheet: Cluster_Proteins_Intepro
Supplementary Table 5: Functional annotation of genes present as clusters on Fol and Fo47 genome using Interproscan (Pfam database)
Gene_ID	Sequence_MD5	Protein_Length	Analysis	Signature_Accession	Signature_Description	Start	End	e-value	Status	Date	InterPro_Annotation	InterPro_Annotation_Description
FOXG_11742	772dc8813acd8b18a49612919193aaad	347	Pfam	PF08240	Alcohol dehydrogenase GroES-like domain	44	129	8.7e-08	T	2025-03-18	IPR013154	Alcohol dehydrogenase-like, N-terminal
FOXG_13192	afa40d4b668a46c51e4e699a058c70dd	862	Pfam	PF08531	Alpha-L-rhamnosidase N-terminal domain	144	316	4.3e-56	T	2025-03-18	IPR013737	Bacterial alpha-L-rhamnosidase N-terminal
FOXG_13413	28700df66bb2442fdc0c254a144c3022	382	Pfam	PF07859	alpha/beta hydrolase fold	130	347	5.2e-26	T	2025-03-18	IPR013094	Alpha/beta hydrolase fold-3
FOXG_13487	d4cfb0e41bca47f6807f611fd57c2097	449	Pfam	PF01979	Amidohydrolase family	75	425	4.7e-43	T	2025-03-18	IPR006680	Amidohydrolase-related
FOXG_13405	8ff9c7aede41fc83596a653e41fc45ea	1028	Pfam	PF00501	AMP-binding enzyme	41	385	2.1e-64	T	2025-03-18	IPR000873	AMP-dependent synthetase/ligase domain
FOXG_11736	3173f8639bf8d54cb651911b50aeeee9	419	Pfam	PF20578	Atrophied bacterial Ig domain	32	99	7.6e-07	T	2025-03-18	IPR046780	Atrophied bacterial Ig domain
FOXG_13192	afa40d4b668a46c51e4e699a058c70dd	862	Pfam	PF17389	Bacterial alpha-L-rhamnosidase 6 hairpin glycosidase domain	430	780	1e-112	T	2025-03-18	IPR035396	Alpha-L-rhamnosidase, six-hairpin glycosidase domain
FOXG_13192	afa40d4b668a46c51e4e699a058c70dd	862	Pfam	PF17390	Bacterial alpha-L-rhamnosidase C-terminal domain	782	857	6.9e-21	T	2025-03-18	IPR035398	Alpha-L-rhamnosidase C-terminal domain
FOXG_13192	afa40d4b668a46c51e4e699a058c70dd	862	Pfam	PF05592	Bacterial alpha-L-rhamnosidase concanavalin-like domain	326	426	4.2e-27	T	2025-03-18	IPR008902	Alpha-L-rhamnosidase, concanavalin-like domain
FOXG_10710	475f2ef71882fe5fa0234173b6a7dfa0	445	Pfam	PF16483	Beta-1,3-glucanase	70	440	0	T	2025-03-18	IPR032477	Glycoside hydrolase 64
FOXG_11735	61346ab962869b315e569a19d02fe653	1002	Pfam	PF13364	Beta-galactosidase second all-beta domain	853	965	4.1e-23	T	2025-03-18	IPR025300	Beta-galactosidase jelly roll domain
FOXG_11735	61346ab962869b315e569a19d02fe653	1002	Pfam	PF13364	Beta-galactosidase second all-beta domain	681	793	8.8e-22	T	2025-03-18	IPR025300	Beta-galactosidase jelly roll domain
FOXG_11735	61346ab962869b315e569a19d02fe653	1002	Pfam	PF10435	Beta-galactosidase, domain 2	397	565	1.6e-58	T	2025-03-18	IPR018954	Beta-galactosidase, domain 2
FOXG_11735	61346ab962869b315e569a19d02fe653	1002	Pfam	PF13363	Beta-galactosidase, domain 3	566	647	6.3e-21	T	2025-03-18	IPR025972	Beta-galactosidase, domain 3
FOXG_10713	05a839b92a738d368eb4a0f56938e358	1262	Pfam	PF13246	Cation transport ATPase (P-type)	580	674	1.7e-15	T	2025-03-18	-	-
FOXG_10713	cbad5fe2b8db57ca431d56e49c96570d	1193	Pfam	PF13246	Cation transport ATPase (P-type)	511	605	1.6e-15	T	2025-03-18	-	-
FOXG_10713	05a839b92a738d368eb4a0f56938e358	1262	Pfam	PF00690	Cation transporter/ATPase, N-terminus	180	223	0.00036	T	2025-03-18	IPR004014	Cation-transporting P-type ATPase, N-terminal
FOXG_10713	cbad5fe2b8db57ca431d56e49c96570d	1193	Pfam	PF00690	Cation transporter/ATPase, N-terminus	111	154	0.00033	T	2025-03-18	IPR004014	Cation-transporting P-type ATPase, N-terminal
FOXG_10713	05a839b92a738d368eb4a0f56938e358	1262	Pfam	PF00689	Cation transporting ATPase, C-terminus	942	1113	6.8e-35	T	2025-03-18	IPR006068	Cation-transporting P-type ATPase, C-terminal
FOXG_10713	cbad5fe2b8db57ca431d56e49c96570d	1193	Pfam	PF00689	Cation transporting ATPase, C-terminus	873	1044	6.3e-35	T	2025-03-18	IPR006068	Cation-transporting P-type ATPase, C-terminal
FOXG_13198	3adcba0a25437bea89128a750ee33096	139	Pfam	PF07249	Cerato-platanin	20	138	1.3e-53	T	2025-03-18	IPR010829	Cerato-platanin
FOXG_10711	7c0498ffc6a33d2f3a2991ae055d881d	682	Pfam	PF01179	Copper amine oxidase, enzyme domain	225	636	0	T	2025-03-18	IPR015798	Copper amine oxidase, catalytic domain
FOXG_10711	7c0498ffc6a33d2f3a2991ae055d881d	682	Pfam	PF02727	Copper amine oxidase, N2 domain	7	91	1.3e-08	T	2025-03-18	IPR015800	Copper amine oxidase, N2-terminal
FOXG_10711	7c0498ffc6a33d2f3a2991ae055d881d	682	Pfam	PF02728	Copper amine oxidase, N3 domain	98	199	2.8e-18	T	2025-03-18	IPR015802	Copper amine oxidase, N3-terminal
FOXG_13417	0ed3d5e4b5b9bdf8000b8e0e11d36f5e	386	Pfam	PF00650	CRAL/TRIO domain	136	281	4.2e-41	T	2025-03-18	IPR001251	CRAL-TRIO lipid binding domain
FOXG_13417	0ed3d5e4b5b9bdf8000b8e0e11d36f5e	386	Pfam	PF03765	CRAL/TRIO, N-terminal domain	49	96	2.8e-10	T	2025-03-18	IPR011074	CRAL/TRIO, N-terminal domain
FOXG_13201	2115471b40a8c0a4fe313d8e91853ea7	465	Pfam	PF00190	Cupin	123	253	2.8e-16	T	2025-03-18	IPR006045	Cupin 1
FOXG_13201	2115471b40a8c0a4fe313d8e91853ea7	465	Pfam	PF00190	Cupin	297	412	5.5e-19	T	2025-03-18	IPR006045	Cupin 1
FOXG_11744	829f8a3f3730594c558e7fa3ea73110d	527	Pfam	PF00067	Cytochrome P450	27	458	4.2e-66	T	2025-03-18	IPR001128	Cytochrome P450
FOXG_11744	829f8a3f3730594c558e7fa3ea73110d	527	Pfam	PF00067	Cytochrome P450	27	458	4.2e-66	T	2025-03-18	IPR001128	Cytochrome P450
FOXG_13007	9ebd5081aef8a0b364888e1a2afd0534	509	Pfam	PF00067	Cytochrome P450	56	480	1.9e-47	T	2025-03-18	IPR001128	Cytochrome P450
FOXG_13409	5d5d70dda292225f9421d5d44ea0d023	410	Pfam	PF00067	Cytochrome P450	112	406	2.6e-39	T	2025-03-18	IPR001128	Cytochrome P450
FOXG_10709	5f7beb34ec66ebbca49a2738dbaa56b2	344	Pfam	PF00389	D-isomer specific 2-hydroxyacid dehydrogenase, catalytic domain	69	335	7.7e-07	T	2025-03-18	IPR006139	D-isomer specific 2-hydroxyacid dehydrogenase, catalytic domain
FOXG_10709	5f7beb34ec66ebbca49a2738dbaa56b2	344	Pfam	PF02826	D-isomer specific 2-hydroxyacid dehydrogenase, NAD binding domain	122	303	4.4e-40	T	2025-03-18	IPR006140	D-isomer specific 2-hydroxyacid dehydrogenase, NAD-binding domain
FOXG_12933	aa6af6817b2331412633d71023955154	778	Pfam	PF00930	Dipeptidyl peptidase IV (DPP IV) N-terminal region	103	464	2e-111	T	2025-03-18	IPR002469	Dipeptidylpeptidase IV, N-terminal domain
FOXG_12934	2184d95800e27beda4e927f79d18e5b4	1140	Pfam	PF25053	Domain of unknown function (DUF7791)	661	744	0.0026	T	2025-03-18	IPR056693	Domain of unknown function DUF7791
FOXG_10713	05a839b92a738d368eb4a0f56938e358	1262	Pfam	PF00122	E1-E2 ATPase	282	492	1.2e-30	T	2025-03-18	-	-
FOXG_10713	cbad5fe2b8db57ca431d56e49c96570d	1193	Pfam	PF00122	E1-E2 ATPase	213	423	1.1e-30	T	2025-03-18	-	-
FOXG_09600	7321fd403f33447c222ec3f8bc4421f4	169	Pfam	PF10517	Electron transfer DM13	27	121	2.2e-10	T	2025-03-18	IPR019545	DM13 domain
FOXG_13406	f07d9062ce474b3251f8fc4e373c37f6	322	Pfam	PF00378	Enoyl-CoA hydratase/isomerase	75	321	6.9e-68	T	2025-03-18	IPR001753	Enoyl-CoA hydratase/isomerase
FOXG_09601	b287dbf2ea524c6470f0adfedfaf4158	538	Pfam	PF08022	FAD-binding domain	254	363	1.1e-08	T	2025-03-18	IPR013112	FAD-binding 8
FOXG_09601	b287dbf2ea524c6470f0adfedfaf4158	538	Pfam	PF01794	Ferric reductase like transmembrane component	107	222	3.5e-18	T	2025-03-18	IPR013130	Ferric reductase transmembrane component-like domain
FOXG_09601	b287dbf2ea524c6470f0adfedfaf4158	538	Pfam	PF08030	Ferric reductase NAD binding domain	375	518	2.1e-17	T	2025-03-18	IPR013121	Ferric reductase, NAD binding domain
FOXG_09606	f8a035f0251d7af4cde4c73ff896a5ca	704	Pfam	PF01593	Flavin containing amine oxidoreductase	313	611	4.8e-18	T	2025-03-18	IPR002937	Amine oxidase
FOXG_09606	f8a035f0251d7af4cde4c73ff896a5ca	704	Pfam	PF01593	Flavin containing amine oxidoreductase	122	173	0.043	T	2025-03-18	IPR002937	Amine oxidase
FOXG_13414	5eb4b1fb6bb40a037c2c69ccbeae15dc	488	Pfam	PF00743	Flavin-binding monooxygenase-like	13	352	4.3e-09	T	2025-03-18	IPR020946	Flavin monooxygenase-like
FOXG_13415	f94e053e1715963a4d549049e7770f4e	384	Pfam	PF00734	Fungal cellulose binding domain	22	49	3e-11	T	2025-03-18	IPR000254	Cellulose-binding domain, fungal
FOXG_11743	33bab2d15a953b11b9cfca0b3855702c	460	Pfam	PF11951	Fungal specific transcription factor domain	82	448	1.3e-26	T	2025-03-18	IPR021858	Fungal transcription factor
FOXG_13411	aaa62c57aa7a3b235c786813649b2158	563	Pfam	PF11951	Fungal specific transcription factor domain	161	260	0.12	T	2025-03-18	IPR021858	Fungal transcription factor
FOXG_11743	33bab2d15a953b11b9cfca0b3855702c	460	Pfam	PF00172	Fungal Zn(2)-Cys(6) binuclear cluster domain	12	45	5.3e-07	T	2025-03-18	IPR001138	Zn(2)Cys(6) fungal-type DNA-binding domain
FOXG_13411	aaa62c57aa7a3b235c786813649b2158	563	Pfam	PF00172	Fungal Zn(2)-Cys(6) binuclear cluster domain	10	43	2.8e-06	T	2025-03-18	IPR001138	Zn(2)Cys(6) fungal-type DNA-binding domain
FOXG_09895	5f672cfdce64c7af67ff48b40c528579	514	Pfam	PF06094	Gamma-glutamyl cyclotransferase, AIG2-like	67	154	0.052	T	2025-03-18	IPR009288	Gamma-glutamylcyclotransferase, AIG2-like domain
FOXG_09895	cf36970563445631b91c181e2b6f5da3	367	Pfam	PF06094	Gamma-glutamyl cyclotransferase, AIG2-like	67	154	0.03	T	2025-03-18	IPR009288	Gamma-glutamylcyclotransferase, AIG2-like domain
FOXG_01352	0170f71222d176264d5b61b1242c8cc5	258	Pfam	PF13472	GDSL-like Lipase/Acylhydrolase family	26	219	4.4e-08	T	2025-03-18	IPR013830	SGNH hydrolase-type esterase domain
FOXG_13415	f94e053e1715963a4d549049e7770f4e	384	Pfam	PF00331	Glycosyl hydrolase family 10	84	383	2.1e-111	T	2025-03-18	IPR001000	Glycoside hydrolase family 10 domain
FOXG_11737	9291f793b48581edc768696858470e30	543	Pfam	PF01532	Glycosyl hydrolase family 47	60	539	0	T	2025-03-18	IPR001382	Glycoside hydrolase family 47
FOXG_12935	ba4fdd4a61e82f4a7960f51fb6baaceb	358	Pfam	PF07745	Glycosyl hydrolase family 53	31	355	6.1e-91	T	2025-03-18	IPR011683	Glycosyl hydrolase family 53
FOXG_13191	08933a4cbd9f5465b9f15d0c903f2e18	334	Pfam	PF00295	Glycosyl hydrolases family 28	92	334	1.8e-31	T	2025-03-18	IPR000743	Glycoside hydrolase, family 28
FOXG_09893	80e5d2ec431857b5faf862a876be615c	406	Pfam	PF00295	Glycosyl hydrolases family 28	69	396	2.1e-43	T	2025-03-18	IPR000743	Glycoside hydrolase, family 28
FOXG_13191	50730688b1fdd5edd4799de76684d496	477	Pfam	PF00295	Glycosyl hydrolases family 28	92	426	2.5e-44	T	2025-03-18	IPR000743	Glycoside hydrolase, family 28
FOXG_11736	3173f8639bf8d54cb651911b50aeeee9	419	Pfam	PF00251	Glycosyl hydrolases family 32 N-terminal domain	110	296	0.022	T	2025-03-18	IPR013148	Glycosyl hydrolase family 32, N-terminal
FOXG_11735	61346ab962869b315e569a19d02fe653	1002	Pfam	PF01301	Glycosyl hydrolases family 35	47	378	2.7e-82	T	2025-03-18	IPR031330	Glycoside hydrolase 35, catalytic domain
FOXG_10713	05a839b92a738d368eb4a0f56938e358	1262	Pfam	PF00702	haloacid dehalogenase-like hydrolase	681	869	5.3e-07	T	2025-03-18	-	-
FOXG_10713	cbad5fe2b8db57ca431d56e49c96570d	1193	Pfam	PF00702	haloacid dehalogenase-like hydrolase	612	800	4.9e-07	T	2025-03-18	-	-
FOXG_13408	8c7bcf7ee1f6f2c95d816d7d61555d9c	655	Pfam	PF06985	Heterokaryon incompatibility protein (HET)	25	117	4e-07	T	2025-03-18	IPR010730	Heterokaryon incompatibility
FOXG_11741	e71b8e6471d6ede9f3736c6db199de56	242	Pfam	PF00857	Isochorismatase domain	33	183	1.3e-13	T	2025-03-18	IPR000868	Isochorismatase-like domain
FOXG_01351	3f56648234be8fc535fb8e529b8d6990	501	Pfam	PF07690	Major Facilitator Superfamily	50	430	5.6e-24	T	2025-03-18	IPR011701	Major facilitator superfamily
FOXG_13488	3f9a452d3afd7acfb1d4c960fdef183b	493	Pfam	PF07690	Major Facilitator Superfamily	50	415	8.1e-31	T	2025-03-18	IPR011701	Major facilitator superfamily
FOXG_02507	5752bab8b55d3dc93a85d4d938549296	568	Pfam	PF07690	Major Facilitator Superfamily	114	491	6.7e-17	T	2025-03-18	IPR011701	Major facilitator superfamily
FOXG_10708	927552e589cc470d4c045c463b9f9c48	445	Pfam	PF07690	Major Facilitator Superfamily	64	348	7e-17	T	2025-03-18	IPR011701	Major facilitator superfamily
FOXG_09599	8a2344ef1d07e2d1653b7b43ea878c9f	522	Pfam	PF07690	Major Facilitator Superfamily	86	455	5.9e-23	T	2025-03-18	IPR011701	Major facilitator superfamily
FOXG_10708	226aa935db098bb40dba074838ce5715	328	Pfam	PF07690	Major Facilitator Superfamily	181	321	7.4e-06	T	2025-03-18	IPR011701	Major facilitator superfamily
FOXG_12934	2184d95800e27beda4e927f79d18e5b4	1140	Pfam	PF24883	Nephrocystin 3, N-terminal	336	500	5.3e-15	T	2025-03-18	IPR056884	Nephrocystin 3-like, N-terminal
FOXG_11740	17e09a772acc39875ae1618f9711e7e4	306	Pfam	PF03211	Pectate lyase	54	242	6.2e-60	T	2025-03-18	IPR004898	Pectate lyase PlyH/PlyE-like
FOXG_11739	1098fcf7aeeb59ab3cb832b721655db9	324	Pfam	PF00544	Pectate lyase	89	257	5.9e-40	T	2025-03-18	IPR002022	Pectate lyase
FOXG_12330	52cd015108145d40dceab5d940865a5a	329	Pfam	PF01095	Pectinesterase	32	297	5e-45	T	2025-03-18	IPR000070	Pectinesterase, catalytic
FOXG_09894	62dbeb4baeaca086cba8b335b087e5ec	335	Pfam	PF01095	Pectinesterase	54	311	2.1e-41	T	2025-03-18	IPR000070	Pectinesterase, catalytic
FOXG_11745	d2a2a5891965b6ffb4c6ee209e1546c3	183	Pfam	PF09056	Prokaryotic phospholipase A2	35	142	7.8e-43	T	2025-03-18	IPR015141	Phospholipase A2, prokaryotic/fungal
FOXG_12933	aa6af6817b2331412633d71023955154	778	Pfam	PF00326	Prolyl oligopeptidase family	561	741	3.6e-35	T	2025-03-18	IPR001375	Peptidase S9, prolyl oligopeptidase, catalytic domain
FOXG_02505	1c1f75747beb12877ebdf4775cffdbce	440	Pfam	PF00069	Protein kinase domain	248	431	1.4e-15	T	2025-03-18	IPR000719	Protein kinase domain
FOXG_02505	1c1f75747beb12877ebdf4775cffdbce	440	Pfam	PF00069	Protein kinase domain	52	205	1.6e-09	T	2025-03-18	IPR000719	Protein kinase domain
FOXG_13200	e1dd6ee39d1492837dcdff3903817f3a	276	Pfam	PF06912	Protein of unknown function (DUF1275)	57	265	2.1e-37	T	2025-03-18	IPR010699	Protein of unknown function DUF1275
FOXG_13419	640820c1a570771c608ae3ff07cd4782	446	Pfam	PF12505	Protein of unknown function (DUF3712)	152	275	2.7e-19	T	2025-03-18	IPR022185	Protein of unknown function DUF3712
FOXG_13412	efa1d5c600709f36bf3d104caf499886	358	Pfam	PF00106	short chain dehydrogenase	106	291	6.4e-38	T	2025-03-18	IPR002347	Short-chain dehydrogenase/reductase SDR
FOXG_13199	ccc1be59fe056d797bc8974edd4f8a5a	680	Pfam	PF01740	STAS domain	496	624	0.0077	T	2025-03-18	IPR002645	STAS domain
FOXG_12329	1b4feb1d032b63e9567b2ae1c193fc66	552	Pfam	PF00083	Sugar (and other) transporter	54	516	4.5e-80	T	2025-03-18	IPR005828	Major facilitator, sugar transporter-like
FOXG_02508	f777d4b63d6f56e90f3f9f0be6648250	490	Pfam	PF00884	Sulfatase	4	288	4.6e-35	T	2025-03-18	IPR000917	Sulfatase, N-terminal
FOXG_13199	ccc1be59fe056d797bc8974edd4f8a5a	680	Pfam	PF00916	Sulfate permease family	59	436	1.8e-86	T	2025-03-18	IPR011547	SLC26A/SulP transporter domain
FOXG_11742	772dc8813acd8b18a49612919193aaad	347	Pfam	PF13602	Zinc-binding dehydrogenase	200	338	2.3e-25	T	2025-03-18	-	-
