## Supplemental Tables for "Transcriptional plasticity of fast core chromosomes governs establishment of a fungal pathogen on evolutionarily distant plant lineages": Supplementary_Table_10.xlsx

### Sheet: Sheet1
Supplementary Table 10: List of common defense marker genes in Mp that are upregulated in a generic manner upon challenge with either F. oxysporum, P. palmivora and P. syringae
Study:	This Manuscript		Carella et al., 2019 (Mp against Phytopthora palmivora)	Grenz et al., 2024 (Mp against Pseudomonas syringae DC3000)
Chalcone Synthase
Gene_ID	log2FC_Fo47	log2FC_Fol	log2FC_P. palmivora	log2FC_P. syringae DC3000
Mp7g14930	4.03	3.336	4.72101	2.51723
Mp4g21980	5.65	5.17	5.19071	3.44122
Mp4g18370	4.158	3.42	6.57868	2.78953
Mp4g14220	3.69	3.24	3.48864	3.21329
Mp4g14450	4.14	2.99	5.88904	3.27389
Mp4g14180	3.33	2.67	4.96142	2.63253
Mp4g14120	4.2	3.62	5.84647	2.96153
Mp4g14150	2.59	2.21	3.74187	2.09277
Mp6g13540	3.08	3.18	Not detected	Not detected
Mp8g09590	2.77	2.35	Not detected	Not detected
Endochitinase
Gene_ID	log2FC_Fo47	log2FC_Fol	log2FC_P. palmivora	log2FC_P. syringae_DC3000
Mp4g20450	5.9	4.92	2.38161	2.34394
Mp4g20470	5.69	4.27	4.7928	3.46642
Mp2g24440	3.41	2.44	4.78515	2.50302
Mp5g12520	3.19	2.43	3.85344	2.63716
Mp4g20440	3.46	2.33	2.38161	2.61518
Mp4g01050	3.12	2.05	4.23833	1.8924
Glycoside Hydrolase
Gene_ID	log2FC_Fo47	log2FC_Fol	log2FC_P. palmivora	log2FC_P. syringae_DC3000
Mp2g24440	3.41	2.44	4.78515	2.50302
Mp4g20440	3.46	2.33	2.38161	2.61518
Mp4g20450	5.9	4.92	3.90852	2.34394
Mp4g20470	5.69	4.27	4.7928	3.46642
LRR-RLK
Gene_ID	log2FC_Fo47	log2FC_Fol	log2FC_P. palmivora	log2FC_P. syringae_DC3000
Mp3g16730	2.98	2.61	3.55189	6.60781
Mp8g14810	3.33	2.81	Not detected	Not detected
Mp2g03470	3.83	3	5.99822	4.61396
Mp5g07260	5.03	4.53	2.18138	2.19117
Mp4g23340	6.97	9.76	Not detected	Not detected
Peroxidase
Gene_ID	log2FC_Fo47	log2FC_Fol	log2FC_P. palmivora	log2FC_P. syringae_DC3000
Mp6g13520	2.7	2.6	Not detected	Not detected
Mp5g07120	4.45	3.74	6.76909	5.57558
Mp5g21400	3.7	4.03	7.22678	5.69961
Mp5g10700	5.89	4.5	5.51854	3.69059
Mp4g16740	5.51	6.11	4.50331	6.74282
Mp5g21480	6.52	6.7	6.99197	4.7672
Mp5g21490	7.23	6.87	6.29136	7.02753
Mp5g21430	6.5	6.97	6.33352	3.89264
Mp5g21500	7.18	7.19	6.30856	6.48521
Mp5g21440	7.73	7.65	4.68789	5.62201
Mp5g21470	7.96	7.92	6.99197	4.1551
Mp5g21390	8.02	8.24	7.61619	8.11467
Mp5g21510	8.24	8.98	7.69336	7.29752
WRKY
Gene_ID	log2FC_Fo47	log2FC_Fol	log2FC_P. palmivora	log2FC_P. syringae_DC3000
Mp1g08960	3.81	3.28	2.96988	2.92322
Mp3g17660	2.58	2.17	3.6767	Not detected
Mp5g05560	4.53	3.71	3.73324	1.84579
