## Supplemental Tables for "Transcriptional plasticity of fast core chromosomes governs establishment of a fungal pathogen on evolutionarily distant plant lineages": Supplementary_Table_11.xlsx

### Sheet: Sheet1
Supplementary Table 11: List of Oligos Used In the Study
S. No.	Gene Name/ID	Primer Name	Sequence (5' to 3')	Reference
1	Fol Actin (FOXG_01569)	Fol_act-q7	ATGTCACCACCTTCAACTCCA	Masachis et al., 2016
		Fol_act-q8	CTCTCGTCGTACTCCTGCTT	Masachis et al., 2016
2	Mp Actin (Mp6g11010)	MpActin_qF	AGGCATCTGGTATCCACGAG	Saint-Marcoux et al. 2015
		MpActin_qF	ACATGGTCGTTCCTCCAGAC	Saint-Marcoux et al. 2015
3	Mp EF1α (Mp3g23400)	MpEF1α _qF	CCGAGATCCTGACCAAGG	Saint-Marcoux et al. 2015
		MpEF1α _qR	GAGGTGGGTACTCAGCGAAG	Saint-Marcoux et al. 2015
4	FOXG_09588	09588_P_Fw_qPCR	CGTTGGCTGCAGCAACATTG	This study
		09588_T_Rv_qPCR	CGAGGAAACCGCAGTTGTCA	This study
5	FOXG_13248	13248_P_Fw_qPCR	CCTCCGTCAGAGTTCACCCT	This study
		13248_T_Rv_qPCR	GTGGCAGAAGATCCAGCGAC	This study
6	FOXG_14223	14223_P_Fw_qPCR	CAAAGTGGCGAAAGTGCTGC	This study
		14223_T_Rv_qPCR	TGCCTGTATGCCCAAGGGTA	This study
7	FOXG_14202	14202_P_Fw_qPCR	GGTACAAGCGGGGTTCTCTG	This study
		14202_T_Rv_qPCR	GCGGATCTTCAGCACTGCAT	This study
8	Mp2g23700	MpLRR-RLK_P_Fw-qPCR	ATCAAAGCTGCATCACCGGA	This study
		MpLRR-RLK_T_Rv-qPCR	TGCGGTGAAGCTGATGTTCT	This study
9	Mp5g05560	MpWRKY3_P_Fw-qPCR	GGTGCAAAGGTGTGCTGAAG	This study
		MpWRKY3_T_Rv-qPCR	CATAGCCATTGCAGCTGCTG	This study
10	Mp4g20440	Mpchitinase_P_Fw-qPCR	GGATGACTGCTCAGAACCCC	This study
		Mpchitinase_T_Rv-qPCR	CAGTCCTGCCATCTGCTGAA	This study
11	Mp1g11110	MpMetallopeptidase_P_Fw-qPCR	GAAAAGGGAGCTGTCACGGA	This study
		MpMetallopeptidase_T_Rv-qPCR	TCTTTCACCCGAGAAGCACC	This study
12	Mp5g21510	MpPR9_P_Fw-qPCR	GGGATTCACGCAGGAGGAAA	This study
		MpPR9_T_Rv-qPCR	GCTAAAGAGGCGTCGATCGA	This study
13	Mp5g21760	MpPatatin_5g21760_qFP	GGTCAGATTTGGACTGGGTTAG	This study
		MpPatatin_5g21760_qRP	GTCGATCTGGAAGCGTATGG	This study
